# Novel co-culture strategies of tumor organoids with autologous T-cells reveal clinically relevant combinations of immune-checkpoint and targeted therapies

**DOI:** 10.1101/2023.07.05.546622

**Authors:** Enrique Podaza, Jared Capuano, Majd Al Assaad, Hui-Hsuan Kuo, Geoffrey Markowitz, Adriana Irizarry, Hiranmayi Ravichandran, Sarah Ackermann, Troy Kane, Jyothi Manohar, Michael Sigouros, Jenna Moyer, Bhavneet Bhinder, Pooja Chandra, Murtaza Malbari, Karsten Boehnke, Juan Miguel Mosquera, Vivek Mittal, Andrea Sboner, Hamza Gokozan, Nasser Altorki, Olivier Elemento, M. Laura Martin

## Abstract

Patient derived tumor organoids (PDTOs) have become relevant pre-clinical models for therapeutic modelling since they highly recapitulate patients’ response to treatment. Nevertheless, their value for immunotherapy modelling has not been fully explored. We developed a tumor processing protocol that enable the establishment of PDTOs and tumor infiltrating lymphocytes (TILs) isolation. By the optimization of functional assays, we compared the T-cells effector functions of matching PBMCs and TILs, demonstrating that PBMCs after co-culture and TILs after initial expansion display similar responses. In addition, the evaluation of cytokine production by fluorospot in combination with an image-based killing assay enable the screening of different immune-checkpoint inhibitors as well as its combination with target inhibitors. Our proof-of-concept functional assays showed the potential and versatility of PDTOs and T-cells co-culture systems for immunotherapy screening. The optimization of scalable functional assays downstream co-culture represents a significant step forward to increase the value of PDTOs as pre-clinical models for immunotherapeutic screens.
