## Supplementary file 1 for "Novel co-culture strategies of tumor organoids with autologous T-cells reveal clinically relevant combinations of immune-checkpoint and targeted therapies"

### Sheet: Culture media
	T-cell media	Cat #	Brand
	Assay media
	RPMI 1460	11-875-119	Gibco
	10% FBS	F2442	Gibco
	2mM Glutamax	35050079	Thermo Fisher Scientific
	100 U/mL Penicilin/ Streptomycin	11548876	Gibco
	25 mM Hepes	15630080	Gibco
	Expansion media
	RPMI 1460	11-875-119	Gibco
	10% Human AB Serum	H4522	Sigma-Aldrich
	2mM Glutamax	35050079	Thermo Fisher Scientific
	100 U/mL Penicilin/ Streptomycin	11548876	Gibco
	25 mM Hepes	15630080	Gibco
	Transport media	Cat #	Brand
	Advance DMEM	12491015	Gibco
	2mM Glutamax	35050079	Thermo Fisher Scientific
	100 U/mL Penicilin/ Streptomycin	11548876	Gibco
	100μg/ml Primocin	NC9141851	Invivogen
	10 μmol/L Rock inhibitor Y-27632	S1049	Selleckchem.com
	Collagenase IV media	Cat #	Brand
	Advance DMEM	12491015	Gibco
	250 U/ml Collagenase IV	17104019	Thermo Fisher Scientific
	100 U/mL Penicilin/ Streptomycin	11548876	Gibco
	100μg/ml Primocin	NC9141851	Invivogen
	10 μmol/L Rock inhibitor Y-27632	S1049	Selleckchem.com
	Collagenase I media	Cat #	Brand
	RPMI 1460	11-875-119	Gibco
	1mg/ml Collagenase I	LS004196	Worthington Biochemical
	100 U/mL Penicilin/ Streptomycin	11548876	Gibco
	30 U/ml DNAse I	LS006331	Worthington Biochemical
	Washing media	Cat #	Brand
	Advance DMEM	12491015	Gibco
	2mM Glutamax	35050079	Thermo Fisher Scientific
	100 U/mL Penicilin/ Streptomycin	11548876	Gibco
	PDTOs media	Cat #	Brand
	Advance DMEM/F12	12634028	Gibco
	2mM Glutamax	35050079	Thermo Fisher Scientific
	25 mM Hepes	15630080	Gibco
	100 U/mL Penicilin/ Streptomycin	11548876	Gibco
	100μg/ml Primocin	NC9141851	Invivogen
	1X B27	17504044	Gibco
	10% noggin conditioned media	In house	In house
	10% R-spondin conditioned media	In house	In house
	10 mM Nicotinamide	98-92-0	Sigma-Aldrich
	1.25 mM N-acetylcysteine	616-91-1	Sigma-Aldrich
	1ng/ml Recombinant Human FGF-b	100-18B	Peprotech
	20ng/mL Recombinant Human FGF-10	100-26	Peprotech
	1μM PGE2	363-24-6	biotechne- Tocris
	10 μM SB202190	152121-30-7	Sigma-Aldrich
	50ng/mL Mouse Recombinant EGF	PMG-8041	Gibco
	10 μmol/L Rock inhibitor Y-27632	S1049	Selleckchem.com
	10ng/mL Heregulin Beta-1	100-03	Peprotech
	500nM A-83-01	909910-43-6	biotechne- Tocris

### Sheet: Reagents
	Reagent	Cat #	Brand
	IL-2	200-02	peprotech
	Zombie Violet Fixable viability kit	423114	Biolegend
	Zombie UV Fixable viability kit	423108	Biolegend
	Cell trace Far red	34564	Thermo Fisher Scientific
	NucView 488 caspase-3 substrate	10402	Biotium
	BD Fixation and permeabilization Kit	554714	BD
	Mojo sort human CD8 T-cell Isolation kit	480129	Biolegend
	TrypLE Express Enzyme 1x	12604021	Gibco
	Ficoll-paque Plus	GE-17-1440-02	Millipore sigma
	Cell recovery solution	354253	Corning
	DAPI	D1306	Thermo Fisher Scientific
	Ionomycin	I9657	Sigma-Aldrich
	PMA	16561	Sigma-Aldrich

### Sheet: Antibodies
		Functional assays
		Target	Cat. #	Brand
		anti-CD3 (OKT3)	317302	Biolegend
		anti-PD-1	SIM0010	BioXcell
		anti-PD-1 (LSN3415244)	provided by Eli lilly	Eli Lilly
		anti- TIM3 (F38-2E2)	16-3109-85	eBioscience
		anti-TIM3 (LY3321367)	provided by Eli lilly	Eli Lilly
		anti- LAG3 (BLR027F)	MA5-44249	invitrogen
		anti-TIGIT	71340	BPS Bioscience
		anti-PDL1(LY3300054)	provided by Eli lilly	Eli Lilly
		anti-PD-1/PDL1 (LY3434172)	provided by Eli lilly	Eli Lilly
		Flow cytometry
		Marker	Isotype	Cat. #	Brand				Isotype control	Cat. #	Brand
		CD3 BV605	mouse IgG1	300460	Biolegend				IgG1-PerCp-Cy5.5	400150	Biolegend
		CD4 BV711	mouse IgG2b	317440	Biolegend				IgG1-PE	400112	Biolegend
		CD8a BV785	mouse IgG1	301046	Biolegend				IgG1-PE-Cy7	400126	Biolegend
		TNFa PerCp- Cy5.5	Mouse IgG1	502926	Biolegend				IgG1-APC	400120	Biolegend
		IFNg PE	Mouse IgG1	502509	Biolegend				IgG1- APC-Cy7	557873	BD bio
		PD-1 PE-Cy7	Mouse IgG1	329918	Biolegend				IgG1- FITC	555748	BD bio
		PD-1- Alexa700	Mouse IgG1	329952	Biolegend				IgG1- Alexa 488	406626	Biolegend
		TIM3-FITC	Mouse IgG1	345022	Biolegend				IgG1- BV421	400158	Biolegend
		LAG-3-PE	Mouse IgG1	369306	Biolegend				IgG2a-BV605	400270	Biolegend
		TIGIT-APC	Mouse IgG2a	372706	Biolegend				IgG2a-APC	400220	Biolegend
		TNFa BV421	Mouse IgG1	502932	Biolegend				IgG1-Alexa 700	400144	Biolegend
		PD-1 BV421	Mouse IgG1	329920	Biolegend				IgG2a- PerCp-Cy5.5	400257	Biolegend
		Grzb FITC	Mouse IgG1	372206	Biolegend				IgG2b- Pacific Blue	400331	Biolegend
		CD8 PerCp-Cy5.5	Mouse IgG1	344710	Biolegend				IgG2a-BV711	400272	Biolegend
		CD3 APC-CY7	mouse IgG2a	300318	Biolegend				IgG2A- FITC	400210	Biolegend
		CD4-APC	Mouse IgG1	344614	Biolegend				IgG1-Alexa750	IC002S	RD
		TIGIT-BV605	mouse IgG2a	372712	Biolegend				IgG2b-PE	401208	Biolegend
		MHCII-FITC	mouse IGg2a	361706	Biolegend
		CEACAM1-PE	mouse IgG2b	342304	Biolegend
		LSECtin-APC	mouse IgG2a	FAB2947A	RyD
		NECTIN-2/CD112-Percp-Cy5.5	mouse IgG1	337416	Biolegend
		CD155-BV421	mouse IgG1	337631	Biolegend
		HLA-ABC-PE	mouse IgG1	557349	BD
		Immunofluorescense
		Marker	Isotype	Cat. #	Brand
		CEACAM1-PE	mouse IgG2b	342304	Biolegend
		NECTIN-2/CD112-PE	mouse IgG1	337409	Biolegend
		CD155-PE	mouse IgG1	337609	Biolegend
		PDL1-PE	mouse IgG1	329705	Biolegend
		Mass cytometry
		Marker	Metal	Cat. #	Brand
		CD155	158Gd	31235SF	CST
		CD3	170Er	3170019D	Fluidigm
		CD8a	162Dy	372902	BioLegend
		CEACAM1	163Dy	MAB22441	R&D
		Col type I	169Tm	3169023D	Fluidigm
		HLA_ABC	174Yb	ab70328	Abcam
		IFNg	172Yb	ab218890	Abcam
		Nectin-2/CD112	175Lu	ab239346	Abcam
		PD-1	150Nd	63815SF	CST
		PD-L1	146Nd	ab236238	Abcam
		TIGIT	153Eu	ab243903	Abcam
		TIM3	143Nd	81229SF	CST
